# Proteomic Stratification of Prognosis and Treatment Options for Small Cell Lung Cancer

**DOI:** 10.1101/2023.10.22.563494

**Authors:** Zitian Huo, Yaqi Duan, Dongdong Zhan, Xizhen Xu, Nairen Zheng, Jing Cai, Ruifang Sun, Jianping Wang, Fang Cheng, Zhan Gao, Caixia Xu, Wanlin Liu, Yuting Dong, Sailong Ma, Qian Zhang, Yiyun Zheng, Liping Lou, Dong Kuang, Qian Chu, Jun Qin, Guoping Wang, Yi Wang

## Abstract

Small cell lung cancer (SCLC) is a highly malignant and heterogeneous cancer with limited therapeutic options and prognosis prediction models. Here, we analyzed formalin-fixed, paraffin-embedded (FFPE) samples of surgical resections by proteomic profiling, and stratified SCLC into three proteomic subtypes (S-I, S-II, and S-III) with distinct clinical outcomes and chemotherapy responses. The proteomic subtyping was an independent prognostic factor and performed better than current TNM or Veterans Administration Lung Study Group (VALG) staging methods. The subtyping results could be further validated using FFPE biopsy samples from an independent center, extending the analysis to both surgical and biopsy samples. The signatures of the S-II subtype in particular suggest potential benefits from immunotherapy. Differentially overexpressed proteins in S-III, the worst prognostic subtype, allowed us to nominate potential therapeutic targets, indicating that patient selection may bring new hope for previously failed clinical trials. Finally, analysis of an independent cohort of SCLC patients who had received immunotherapy validated the prediction that the S-II patients had better Progression Free Survival (PFS) and Overall Survival (OS) after first-line immunotherapy. Collectively, our study provides the rationale for future clinical investigations to validate the current findings for more accurate prognosis prediction and precise treatments.
