## Supplement table for "Proteomic Stratification of Prognosis and Treatment Options for Small Cell Lung Cancer": Table S1.xlsx

### Sheet: Stable1
clinical_sample_id	Proteome_fno_T	OS_time	OS_status	Chemotherapy_status	Gender	Age	Radiotherapy	LN_metastasis	Smoke_history	Others_disease	VALG_stage	TNM_stage	cardiovascular disease	ProtCount	FOT_Median	Cluster	ASCL1	YAP1	NeuroD1	CDK1
1	Exp077954	3.99452	1	0	Male	48	0	1	#N/A	#N/A	ED-SCLC	4	0	2607	1.7976	S-III	1	0	0	1
2	Exp077955	0.742466	1	0	Male	68	0	1	#N/A	#N/A	ED-SCLC	4	0	2410	1.45408	S-III	1	0	0	2
3	Exp077956	0.657534	1	0	Male	69	0	1	#N/A	#N/A	LD-SCLC	#N/A	0	2781	1.50012	S-II	1	0	0	3
4	Exp077957	0.268493	1	0	Male	58	0	1	0	1	ED-SCLC	4	1	2830	1.2503	S-III	1	0	0	3
5	Exp077958	1.08767	1	1	Male	61	0	1	1	0	LD-SCLC	3	0	2450	1.06957	S-III	1	0	0	2
6	Exp077959	0.854795	1	0	Male	65	0	1	1	1	LD-SCLC	3	0	2852	1.3218	S-I	0	0	1	0
7	Exp077960	0.106849	1	1	Male	65	0	1	1	1	LD-SCLC	3	0	2685	2.10715	S-II	1	0	1	2
8	Exp077961	1.34795	1	0	Male	65	0	1	1	1	LD-SCLC	2	1	2782	1.76918	S-III	1	0	0	3
9	Exp077962	0.0684932	1	0	Male	58	0	0	1	0	LD-SCLC	2	0	2923	1.32047	S-I	1	0	0	2
10	Exp077963	0.471233	1	0	Male	50	0	1	1	0	LD-SCLC	3	0	2904	1.80561	S-III	1	0	1	2
11	Exp077964	0.323288	1	1	Male	54	1	1	1	0	ED-SCLC	4	0	3021	1.2861	S-I	0	0	0	3
12	Exp077965	2.67671	1	1	Male	49	1	1	0	1	ED-SCLC	4	1	2636	1.31308	S-III	1	0	0	3
13	Exp077966	1.31781	1	0	Male	62	0	1	0	1	LD-SCLC	2	1	2779	1.66756	S-III	1	0	0	1
14	Exp077967	1.54521	1	1	Male	62	1	1	1	1	LD-SCLC	3	1	2584	2.35208	S-II	0	0	0	2
15	Exp077968	0.989041	1	1	Male	42	0	1	1	#N/A	ED-SCLC	4	0	2225	2.77415	S-II	1	0	0	0
16	Exp077969	3.77808	1	1	Male	61	0	1	1	0	ED-SCLC	4	0	2658	1.35418	S-III	1	0	0	3
17	Exp077970	0.060274	1	0	Male	58	0	1	0	0	LD-SCLC	3	0	2540	0.9699	S-III	1	0	1	3
18	Exp077971	0.545205	1	1	Male	63	0	1	1	1	ED-SCLC	4	1	2643	1.44621	S-III	1	0	0	3
19	Exp077972	1.94795	1	0	Male	53	0	1	1	0	LD-SCLC	2	0	2694	1.69003	S-II	1	0	0	3
20	Exp077973	1.50685	1	0	Male	61	0	0	1	1	LD-SCLC	2	1	2323	2.1099	S-II	1	0	0	3
21	Exp078109	3.35342	1	1	Female	51	0	0	0	0	LD-SCLC	1	0	2767	1.20039	S-III	1	0	0	3
22	Exp078110	0.583562	1	0	Male	71	0	1	1	0	LD-SCLC	2	0	2823	1.86927	S-III	1	0	0	3
23	Exp078111	1.28219	1	1	Male	72	0	1	1	#N/A	LD-SCLC	3	0	3034	1.74802	S-III	1	0	0	3
24	Exp078112	3.18082	1	0	Male	68	0	0	1	0	LD-SCLC	1	0	2804	1.94483	S-II	0	0	0	1
25	Exp078113	3.13973	1	0	Male	60	0	1	1	0	LD-SCLC	3	0	2840	1.25983	S-III	1	0	1	3
26	Exp078114	1.78082	1	0	Male	67	0	1	1	1	LD-SCLC	3	1	3157	1.89384	S-III	1	0	1	2
27	Exp078115	0.356164	1	0	Male	61	0	0	0	1	LD-SCLC	2	1	3368	1.50691	S-III	1	0	0	2
28	Exp078116	2.60274	1	1	Female	63	0	0	0	0	ED-SCLC	4	0	3301	1.78248	S-III	1	0	1	3
29	Exp078117	0.69863	1	0	Male	67	0	1	1	0	LD-SCLC	3	0	3336	0.802609	S-III	1	0	0	3
30	Exp078118	0.956164	1	1	Male	69	1	1	1	1	LD-SCLC	2	1	2942	0.855344	S-III	0	0	0	0
31	Exp078119	1.95616	1	1	Male	59	0	1	1	0	LD-SCLC	3	0	3143	1.03641	S-III	1	0	0	3
32	Exp078120	2.29589	1	1	Male	68	0	1	1	1	LD-SCLC	3	0	3499	1.63918	S-III	1	0	0	3
33	Exp078121	1.74795	1	0	Male	61	0	0	1	0	LD-SCLC	2	0	3119	2.77299	S-III	1	0	0	3
34	Exp078122	1.55616	1	1	Male	62	1	0	1	0	LD-SCLC	1	0	3550	1.67231	S-III	1	0	0	3
35	Exp078123	1.07397	1	1	Male	63	0	0	1	1	LD-SCLC	1	0	3476	2.12902	S-III	0	0	0	3
36	Exp078124	0.734247	1	0	Male	52	0	1	1	0	LD-SCLC	2	0	3496	2.09945	S-III	1	0	0	3
37	Exp078125	1.05753	1	0	Male	74	0	1	1	1	LD-SCLC	3	1	2809	1.59088	S-I	1	0	0	1
38	Exp078126	2.04932	1	0	Male	66	0	1	1	1	LD-SCLC	2	1	3089	1.77688	S-I	1	0	0	2
39	Exp078127	0.0438356	1	0	Male	79	0	0	1	0	LD-SCLC	1	0	2887	2.05951	S-II	1	0	0	3
40	Exp078128	1.12603	1	1	Male	55	0	1	0	0	ED-SCLC	4	0	2696	1.86324	S-I	1	0	0	3
41	Exp078129	0.8	1	0	Male	53	0	1	0	0	LD-SCLC	3	0	2913	1.73381	S-I	1	0	0	3
42	Exp078130	1.18904	1	0	Male	57	0	1	1	1	LD-SCLC	3	0	2487	2.71181	S-II	1	0	1	2
43	Exp078131	6.59178	0	1	Female	53	1	1	0	0	LD-SCLC	3	0	2673	1.98057	S-I	1	0	1	3
44	Exp078132	7.88767	0	0	Male	46	1	0	0	0	LD-SCLC	1	0	2732	1.94152	S-II	1	0	0	0
45	Exp078133	7.80274	0	1	Male	48	0	0	1	1	ED-SCLC	4	0	2606	1.52022	S-II	1	0	0	3
46	Exp078134	6.14521	0	1	Female	42	0	0	0	1	LD-SCLC	2	0	2562	1.8447	S-III	1	0	0	1
47	Exp078135	5.93699	0	0	Female	61	1	0	0	1	LD-SCLC	1	0	2701	1.2817	S-II	0	0	0	0
48	Exp078136	5.6274	0	0	Male	61	0	0	1	1	LD-SCLC	1	0	2604	2.38802	S-II	0	0	0	1
49	Exp078137	5.30685	0	0	Male	56	0	1	1	0	LD-SCLC	3	0	3071	2.14442	S-I	1	0	1	1
50	Exp078138	6.81918	0	0	Male	55	0	1	1	0	LD-SCLC	3	0	2978	1.33178	S-I	1	0	0	3
51	Exp078139	5.06027	0	1	Male	54	0	0	1	1	LD-SCLC	1	0	2828	1.78061	S-I	1	0	0	3
52	Exp078140	6.62466	0	0	Male	56	0	1	1	0	LD-SCLC	3	0	2289	1.0905	S-II	1	0	0	2
53	Exp078141	6.62192	0	0	Female	66	0	0	0	1	LD-SCLC	1	0	2554	2.08165	S-I	0	0	1	3
54	Exp078142	6.60274	0	1	Male	48	1	0	1	1	LD-SCLC	1	0	2621	2.07899	S-I	1	0	0	3
55	Exp078143	5.96986	0	1	Male	68	0	0	1	1	LD-SCLC	2	0	2990	1.27011	S-I	1	0	0	2
56	Exp078144	5.96712	0	0	Male	49	0	1	1	0	LD-SCLC	2	0	2764	1.83583	S-I	1	0	0	1
57	Exp078287	5.85205	0	0	Male	57	0	0	1	0	LD-SCLC	2	0	2744	2.87976	S-II	0	0	0	3
58	Exp078288	3.78356	0	1	Female	65	0	1	0	1	ED-SCLC	4	0	2667	1.2872	S-I	1	0	0	3
59	Exp078289	4.79726	0	0	Male	57	0	1	0	#N/A	LD-SCLC	#N/A	0	2840	2.06667	S-II	1	0	1	2
60	Exp078290	2.94795	0	1	Female	45	0	0	0	0	LD-SCLC	3	0	3059	1.42617	S-I	0	1	1	3
61	Exp078291	2.53973	0	1	Male	54	0	0	1	1	LD-SCLC	1	0	1729	1.82346	S-II	1	0	0	0
62	Exp078292	4.10411	0	1	Male	62	0	0	1	0	LD-SCLC	1	0	2602	2.04566	S-I	0	1	0	3
63	Exp078293	4.09315	0	1	Male	51	1	1	1	0	LD-SCLC	3	0	3019	1.65575	S-I	0	0	0	3
64	Exp078294	2.33425	0	1	Female	56	0	0	0	0	LD-SCLC	2	0	2898	2.51583	S-I	1	0	0	1
65	Exp078295	2.78904	1	0	Male	77	0	1	1	1	LD-SCLC	3	0	2882	2.39376	S-II	1	0	0	3
66	Exp078296	2.21096	0	1	Male	42	1	1	1	0	LD-SCLC	3	0	2866	1.89505	S-I	1	0	0	0
67	Exp078297	2.89589	1	0	Male	58	0	1	1	0	LD-SCLC	3	0	2804	1.89585	S-II	1	0	0	3
68	Exp078298	3.76438	0	0	Male	70	0	1	1	0	LD-SCLC	2	0	2807	2.30959	S-II	1	0	0	3
69	Exp078299	2.08219	0	0	Male	66	0	1	1	1	ED-SCLC	4	0	3232	1.54146	S-I	1	0	0	2
70	Exp078300	3.59452	0	0	Male	72	0	0	1	0	LD-SCLC	3	0	3039	1.93232	S-I	0	1	1	2
71	Exp078301	2.01096	0	1	Female	68	0	0	0	1	LD-SCLC	2	0	2994	1.35768	S-I	1	0	1	3
72	Exp078302	3.57808	0	1	Male	40	1	1	1	1	LD-SCLC	3	0	3187	1.67806	S-I	1	0	0	2
73	Exp078303	1.79726	0	0	Male	66	0	1	1	0	LD-SCLC	2	0	3007	1.86073	S-I	1	0	0	2
74	Exp078304	3.10959	0	1	Female	53	1	1	0	1	LD-SCLC	3	0	2879	1.61219	S-I	1	0	0	3
75	Exp078305	3.07945	0	0	Male	72	0	1	1	1	LD-SCLC	3	0	2843	2.23404	S-I	1	0	0	3
