## Supplement table for "Proteomic Stratification of Prognosis and Treatment Options for Small Cell Lung Cancer": Table S3.xlsx

### Sheet: Stable3
GeneSymbol	Count	CV
AAMDC	9	2.74874
ABHD12	14	2.12198
ACIN1	8	2.91862
ACTR10	16	1.95459
ADD2	15	2.02798
ADH1A	8	2.93991
ADH1B	10	2.60044
ADIRF	8	2.93602
ADNP	8	2.96072
ADSS	15	2.02114
AGO1	12	2.32608
AGR3	10	2.63301
AGT	15	2.03485
AIMP2	14	2.14018
ALAD	11	2.45149
ALDH16A1	10	2.58555
ALG5	10	2.59382
ALOX5	12	2.33002
ANKFY1	8	2.92724
AP1G1	9	2.73377
AP2A2	13	2.2059
AP3B1	10	2.57562
AP3S1	16	1.94013
APOA2	8	2.94804
APOD	14	2.12378
ARG2	10	2.58388
ARHGEF1	9	2.74376
ARL8A	17	1.91011
ARL8B	9	2.74375
ARPC1A	14	2.16594
ARPP19	15	2.02023
ASF1A	13	2.2172
ASMTL	8	2.92787
ASPN	8	2.9917
ASS1	13	2.2235
ATAD3B	11	2.44225
ATP1A3	14	2.14933
ATP1B3	16	1.97015
ATP2A1	9	2.74248
ATP6V1B1	12	2.31497
ATP6V1C1	12	2.31013
ATXN2L	10	2.58644
AZGP1	11	2.46877
AZU1	13	2.21371
BCAM	16	1.95521
BCKDHA	12	2.35342
BPIFB1	9	2.87132
BPNT1	11	2.45653
BRK1	9	2.73714
BUD31	16	2.12457
BZW2	10	2.57784
C11orf58	9	2.74884
C12orf5	8	2.91745
C16orf58	8	2.91722
C16orf80	11	2.43436
C17orf49	17	1.92216
C17orf62	8	2.95692
C19orf10	15	2.03162
C19orf43	12	2.37269
C21orf33	10	2.65819
C4A	12	2.32845
C4B	10	2.57366
C8G	14	2.12051
C9orf142	10	2.5877
CAD	15	2.02213
CALB2	13	2.30219
CALML5	14	2.15302
CARS	8	2.91723
CASP3	15	2.0459
CC2D1A	9	2.73994
CCAR1	11	2.44949
CCDC47	8	2.91716
CCDC58	14	2.1342
CCS	11	2.5125
CCT6B	13	2.20545
CD2BP2	13	2.31189
CD47	14	2.12263
CD82	9	2.74135
CD9	13	2.22584
CDH13	9	2.7562
CDK2	12	2.40151
CDK4	8	2.93249
CDK5RAP3	14	2.12158
CELF1	16	1.93566
CES1	8	2.93323
CFB	10	2.57708
CFH	8	2.93132
CHERP	8	2.92527
CHMP1A	15	2.04244
CHMP4A	15	2.02511
CHST14	8	2.93298
CIAPIN1	9	2.75316
CLPP	12	2.40211
COL4A1	11	2.45322
COL9A1	8	2.94401
COL9A2	8	2.92337
COMMD2	12	2.31861
COPS3	8	2.93544
COPS4	11	2.43131
CPOX	8	2.92425
CRABP2	10	2.61058
CRIP1	8	2.98995
CRK	13	2.21849
CRYAB	9	2.8521
CSDE1	8	2.92113
CSTF3	11	2.44505
CTNND1	11	2.43202
DAK	16	1.94879
DARS2	17	1.93808
DCTN1	14	2.11299
DCX	13	2.20654
DDI2	11	2.44352
DDX19A	16	1.93797
DDX42	14	2.11025
DHX30	8	2.94304
DNAJC7	9	2.73065
DNM2	12	2.31588
DNM3	8	2.92778
DNPEP	14	2.10735
DPP7	15	2.02989
DPT	11	2.45526
DPYS	10	2.58567
DTD1	10	2.57784
EFEMP1	10	2.59992
EHD4	12	2.38601
EIF2A	10	2.58476
EIF2AK2	13	2.26304
EIF2B1	8	2.91975
EIF2B2	10	2.57641
EIF3G	14	2.11155
EIF3M	9	2.74428
EIF4B	16	1.96185
EIF5A2	11	2.44261
ELAVL2	14	2.12563
EML4	10	2.65104
ENO3	8	2.92793
ENTPD1	13	2.20791
ENY2	15	2.02049
EPB41	8	2.93827
EPX	15	2.02949
ERMP1	14	2.11833
ESRP1	15	2.02249
ETHE1	13	2.2121
EXOSC4	11	2.43241
F11R	15	2.0266
FABP3	10	2.60489
FABP7	10	2.67832
FAF1	10	2.58108
FAM107B	14	2.10744
FHL1	8	2.91835
FIBP	16	1.94633
FN3KRP	14	2.1071
FYTTD1	9	2.73233
G3BP2	15	2.02747
GABARAPL2	8	2.93074
GART	12	2.42009
GCN1L1	10	2.58273
GFAP	11	2.65217
GLIPR2	8	2.91466
GLRX	10	2.58563
GLS	15	2.02701
GLTP	9	2.73712
GLUL	9	2.74465
GMDS	12	2.31486
GNAI3	13	2.20258
GNAO1	16	1.95239
GNG12	10	2.57309
GNL1	11	2.43297
GNPDA1	16	1.95937
GNS	10	2.57503
GOLM1	9	2.74396
GRIPAP1	13	2.21111
GSDMD	12	2.3222
GSR	13	2.2575
GTPBP1	11	2.45471
GUSB	14	2.12088
HCFC1	11	2.4482
HDAC1	15	2.0187
HDGFRP2	8	2.96563
HDHD3	13	2.22571
HEBP1	9	2.84582
HINT2	13	2.20562
HLA-DQA1	16	1.95247
HPR	16	1.958
HSD17B11	9	2.73193
HSD17B12	10	2.5782
HSDL1	14	2.10884
HSDL2	9	2.73435
HTRA1	12	2.31326
HYPK	14	2.11203
IGF2BP3	13	2.23259
IGFBP2	9	2.74775
IGFBP7	8	2.99373
IMPA1	12	2.34545
IPO9	14	2.10944
IRF2BP2	9	2.73239
ISOC1	13	2.21097
ITGB2	13	2.20816
ITPA	10	2.62127
KIF5C	10	2.67664
KPNA2	16	1.94382
KPNA4	9	2.73535
KRT77	12	2.31075
KRT79	12	2.32455
LAMA5	11	2.44208
LAMB1	8	2.94394
LAMTOR1	11	2.43246
LARP1	13	2.21864
LCMT1	16	1.95437
LETM1	10	2.57096
LIN7C	14	2.10762
LMCD1	12	2.31495
LMF2	13	2.30217
LOC101060835	8	2.92793
LPP	16	1.94811
LRRFIP1	9	2.7861
LSM1	15	2.03565
LSM4	11	2.43792
LSR	9	2.84437
LUC7L	12	2.31111
LXN	11	2.46662
LYPLA2	11	2.43312
LZIC	15	2.02246
LZTFL1	9	2.78677
MAP1LC3B	9	2.73242
MAP2K1	14	2.10908
MAP2K2	11	2.45111
MATN1	14	2.166
MEST	13	2.20822
MFAP4	14	2.12462
MFGE8	16	1.95892
MICAL1	10	2.57198
MIEN1	11	2.43624
MLLT4	10	2.59227
MOB1A	12	2.32498
MPDU1	8	2.93102
MRPL13	8	2.93782
MRPL2	16	1.94491
MRPL27	9	2.81388
MRPL39	10	2.57135
MRPL41	10	2.57428
MRPL44	16	1.94421
MRPL47	8	2.93054
MRPS21	11	2.43406
MRPS7	15	2.02664
MST4	10	2.57071
MTA1	9	2.73544
MUT	8	2.91655
MX1	9	2.74761
MYO18A	9	2.73902
NAA50	14	2.16577
NCBP1	11	2.43455
NCBP2	16	1.94089
NDUFA2	15	2.03544
NDUFA9	15	2.04318
NDUFB10	15	2.03662
NDUFB9	11	2.47922
NEDD8-MDP1	10	2.5767
NHLRC2	14	2.11317
NIT2	9	2.74321
NKX2-1	13	2.20589
NME3	9	2.78896
NNMT	9	2.73013
NPLOC4	10	2.65387
NRAS	10	2.57057
NRM	15	2.12446
NSUN5	9	2.75951
NT5DC1	12	2.31141
NUDCD2	14	2.10835
NUP107	8	2.92917
NUP210	16	1.94138
NUP43	9	2.73073
NUTF2	9	2.73094
OAT	14	2.11686
OCIAD1	9	2.82206
OSTF1	13	2.21432
OXCT1	15	2.05066
PABPC3	10	2.5718
PACSIN2	14	2.11837
PBDC1	9	2.7507
PCCA	12	2.32179
PCK2	13	2.2181
PCNP	9	2.74537
PCYOX1	9	2.765
PDK3	13	2.23939
PDLIM5	14	2.10836
PDLIM7	8	2.99181
PDS5A	13	2.2116
PDXDC1	9	2.73891
PEG10	9	2.7355
PFDN1	12	2.32566
PFDN4	10	2.57273
PGM3	9	2.76478
PIN4	11	2.43763
PKLR	11	2.43464
PLG	12	2.32226
PLOD1	14	2.10719
PLRG1	10	2.57995
PLS1	9	2.7301
PLTP	9	2.75622
PML	13	2.20433
PMM2	8	2.93891
PNN	11	2.43875
POLR2L	15	2.01853
PPIH	14	2.13053
PPP1R12A	8	2.91904
PPP1R14B	16	1.9425
PPP1R8	16	1.94221
PPP2CA	10	2.57876
PPP2CB	9	2.73282
PPP3R1	8	2.91715
PPP4C	16	1.9469
PRKAG1	10	2.59318
PRPF39	15	2.02177
PRPF4B	15	2.02026
PRPF6	11	2.438
PRPSAP2	13	2.21531
PRTN3	12	2.32379
PSAT1	8	2.98764
PSMB6	11	2.44398
PSMD8	12	2.33497
PTGR1	16	1.95478
PTK7	14	2.11147
PTMS	11	2.43988
PTPN11	10	2.56759
PTRF	15	2.04223
PURA	12	2.3127
PXDN	15	2.02398
PYGL	8	2.99418
QKI	16	1.94466
RAB34	9	2.73358
RABIF	11	2.44948
RAC2	12	2.31648
RAD50	14	2.10465
RAE1	12	2.39269
RALYL	12	2.31883
RAP1GDS1	16	1.94334
RAVER1	8	2.92643
RBM26	10	2.58416
RCOR1	9	2.79749
RFC3	13	2.21751
RFC5	10	2.57313
RHOA	9	2.73324
RHOT2	9	2.74586
RMDN3	11	2.45313
RMND5A	8	2.92585
RNASE3	11	2.43728
RPL36AL	13	2.23252
RPS27L	12	2.31751
RQCD1	13	2.2083
RRAGA	10	2.7041
RRAGB	8	3.06047
S100A10	13	2.24176
SAMD1	12	2.35322
SAR1B	16	1.93785
SARM1	8	2.92483
SCAMP1	9	2.76962
SCAMP3	11	2.4411
SCG2	14	2.10975
SCG3	8	2.92442
SCRIB	9	2.73567
SDHB	16	1.94619
SEC11C	11	2.45042
SEC13	16	1.94562
SEC23A	11	2.44666
SEC31A	15	2.01781
SEC63	9	2.73304
SEPT6	12	2.31185
SGPL1	16	1.94398
SGSH	14	2.12397
SH3GL2	10	2.57469
SIGMAR1	13	2.20248
SLC25A24	11	2.43203
SLC25A31	8	2.91899
SMARCA4	8	2.92052
SMARCB1	12	2.31104
SMARCC1	9	2.74334
SMARCD2	10	2.57406
SNAP23	13	2.23291
SNRNP40	13	2.20646
SNX1	16	1.95362
SOD3	12	2.35949
SPR	12	2.4281
SPTLC2	10	2.57447
SREK1	10	2.57476
SRPR	12	2.31826
SRPX2	8	2.93853
SRSF8	16	1.9483
STAU1	8	2.92204
STK24	11	2.44813
STMN2	15	2.02533
STX1A	10	2.59271
STX6	13	2.23061
SUGT1	15	2.02497
SUMO3	8	2.92815
SUPT6H	13	2.20749
SYNE2	11	2.4466
TAP1	9	2.74715
TBCC	15	2.03859
TBL2	12	2.33174
TBL3	13	2.20925
TFRC	14	2.114
THBS2	12	2.3268
THUMPD1	13	2.23794
TIMM10	8	2.96256
TLN2	12	2.34893
TMED4	14	2.11852
TMED7	12	2.31617
TMED7-TICAM2	12	2.31737
TMEM258	15	2.02238
TMX4	16	1.94053
TOMM20	8	2.9242
TOMM34	10	2.59412
TOP2B	11	2.44802
TP53I3	11	2.44594
TPMT	12	2.36982
TPP2	16	1.95491
TRAPPC3	9	2.73235
TRAPPC5	9	2.73313
TSG101	11	2.44684
TSPO	10	2.58352
TTLL12	8	2.92866
TWF2	13	2.20448
U2SURP	9	2.73616
UBA3	14	2.12504
UBA5	8	2.91965
UBE2L6	10	2.58308
UBE2S	15	2.05747
UBQLN4	10	2.57317
UCHL5	9	2.74903
UFC1	12	2.33643
UNC45A	9	2.75022
UQCR10	11	2.43472
USMG5	13	2.21466
USP39	14	2.11305
VAC14	14	2.10802
VAMP3	11	2.43866
VPS16	13	2.20209
VPS4B	14	2.10411
VWA1	9	2.79039
WDR18	10	2.65774
WDR70	8	2.93069
WIBG	15	2.01952
WRNIP1	8	2.92414
XAB2	13	2.23224
