## Supplement table for "Proteomic Stratification of Prognosis and Treatment Options for Small Cell Lung Cancer": Table S4.xlsx

### Sheet: Stable4
Symbol	SLabel	SIDP	FC	Pvalue	Mean	CoxP	CoxHR	adj.Pvalue
ACAA2	C1	0.892857	1.7034	0.00722739	0.00326481	0.824334	88.3021	0.223915
AMBP	C2	0.5	1.6796	0.00616372	0.537334	0.958361	82.8233	0.212178
APCS	C2	1	2.58054	0.00301956	0.333668	1.07143	191.567	0.165749
APEX1	C1	0.892857	1.98198	0.00271817	0.000311117	0.791938	87.476	0.157732
APRT	C2	0.9	1.71871	0.0034814	0.354934	0.930961	154.266	0.184741
ARL8A	C3	0.444444	15.8864	0.00117708	0.11001	1.09696	90.1764	0.128329
CALM1	C3	1	1.51637	0.0003015	0.000403154	4.21196	185.969	0.0633641
CAND1	C1	0.714286	2.67318	0.00911044	0.431408	0.94983	54.9628	0.243379
CHMP2A	C3	0.444444	3.69583	0.002152	0.00320193	1.17101	136.947	0.144853
COL12A1	C2	0.7	2.71807	0.00382216	0.00852542	0.833398	65.171	0.187199
COL6A1	C2	1	2.02091	3.03551e-05	0.855599	1.0286	219.781	0.0205504
COL6A2	C2	1	1.51642	0.00681636	0.594015	1.19008	244.515	0.223291
COL6A3	C2	1	1.76108	0.000311985	0.710651	0.889181	311.16	0.0633641
CORO1A	C2	0.95	2.09874	0.000992233	0.643201	1.03752	109.319	0.118649
CSTF1	C3	0.666667	3.55228	0.00387118	0.00930263	1.14802	171.164	0.187199
CTSZ	C2	0.4	5.45389	0.00931069	0.554023	1.05032	18.4161	0.243379
DES	C2	0.9	2.34167	0.000993125	0.8226	1.01615	114.108	0.118649
ELN	C2	0.45	5.58144	0.00764158	0.672226	1.03636	19.3017	0.228236
EMILIN1	C2	0.9	1.94008	0.00517384	0.506917	0.959855	67.8638	0.212178
FTH1	C2	1	1.6873	0.00532447	0.10266	1.20631	290.502	0.212178
FUBP3	C3	0.481481	4.41778	0.00966537	0.00108292	1.24384	25.5381	0.24538
GLO1	C3	0.888889	1.97584	0.00161294	0.00685098	1.22182	81.0171	0.139141
HLA-B	C2	0.65	5.04824	0.00144513	0.0587651	0.867585	45.0477	0.139141
HLA-C	C2	0.5	21.923	0.000244844	0.632939	0.958269	20.5291	0.0633641
KHDRBS1	C1	0.964286	1.52343	0.000611756	0.00209805	0.783089	159.161	0.0913192
LCP1	C2	0.95	1.79218	0.00174832	0.343951	0.942537	93.005	0.139141
LGALS1	C2	1	1.51056	0.00738665	0.721189	1.04242	352.418	0.223915
LUM	C2	1	2.12276	2.03642e-06	0.413138	0.90619	268.947	0.00413597
MCM5	C3	0.333333	3.45224	0.00712669	0.0852235	1.14231	18.1944	0.223915
MCM6	C3	0.851852	2.08479	0.00245986	0.255004	1.07968	64.6774	0.151393
MRPL13	C3	0.259259	Inf	0.00458858	0.00513303	1.27323	12.6276	0.207098
MYEF2	C3	0.407407	5.88461	0.00424585	0.0921777	1.10424	61.5765	0.200542
NDUFS7	C1	0.535714	3.46312	0.00909399	0.55074	0.966884	163.074	0.243379
NME1	C1	1	1.5621	0.00134806	0.0714008	0.530056	242.994	0.136896
NME1-NME2	C1	0.892857	1.70745	0.00857695	0.117917	0.902186	110.721	0.243379
PDCD6	C3	0.851852	2.64082	0.000629478	1.26626e-06	1.44676	58.9451	0.0913192
PFN2	C3	0.888889	2.03237	0.00365498	0.00426658	1.25562	206.162	0.185582
PLEC	C2	0.6	4.20226	0.00214021	0.168862	0.885389	20.0151	0.144853
PRKAG1	C3	0.259259	Inf	0.00458858	0.345286	1.08422	16.0549	0.207098
PRKDC	C3	0.444444	3.73398	0.00700233	0.0187738	1.18542	20.998	0.223915
PRPH	C2	0.95	2.28898	0.000362523	0.698319	0.975702	125.158	0.0664514
RAD23B	C1	0.857143	1.62068	0.00677643	0.0208463	0.8616	80.4469	0.223291
RBM8A	C1	0.5	5.34511	0.00120052	0.00363169	0.729746	20.9488	0.128329
RPL30	C3	0.62963	2.7938	0.00872276	0.00166744	1.21765	50.4683	0.243379
RPL5	C3	1	1.59706	0.0072878	0.66256	1.06983	201.908	0.223915
S100A9	C2	0.95	2.4087	0.00271817	0.278028	0.940028	198.615	0.157732
SAMHD1	C2	0.45	7.99539	0.00169851	0.307228	0.896865	13.0101	0.139141
SERPINA3	C2	0.9	1.73175	0.00205555	0.315562	0.937992	128.119	0.144853
SFTPA1	C2	0.35	6.87493	0.00559834	0.177807	1.10904	24.8189	0.212178
SFTPA2	C2	0.35	6.87493	0.00559834	0.177783	1.10913	24.7159	0.212178
SLC25A5	C3	0.851852	1.77703	0.00580561	0.822472	1.01501	86.6404	0.212178
SMC1A	C3	0.740741	2.93697	0.000149641	0.00429387	1.21429	39.2214	0.0506535
TAF15	C3	0.555556	6.96246	0.000269024	0.00886044	1.19471	24.9697	0.0633641
TAPBP	C2	0.45	5.74019	0.00595935	0.123031	0.855978	19.25	0.212178
TGM2	C2	0.75	5.924	4.60724e-05	0.76145	1.02072	36.8355	0.0233933
TUBA8	C1	1	1.58695	0.00184974	0.0222455	0.555928	436.105	0.139141
UBE2N	C3	0.851852	1.93733	0.00180458	0.0693707	1.14193	62.5016	0.139141
WARS	C2	0.55	6.88193	0.00232217	0.0260054	0.821535	42.4706	0.147385
