## Supplement table for "Proteomic Stratification of Prognosis and Treatment Options for Small Cell Lung Cancer": Table S5.xlsx

### Sheet: Stable5
MEI_sRP	OS_status	OS_time_day	OS_time_month	OS_time(years)	gene NUM	PredCluster	sex	age(years)
MEI00112471	1	184	6.13333	0.50411	3055	S-II	male	65
MEI00112472	1	312	10.4	0.854795	3230	S-II	male	61
MEI00112473	0	1640	54.6667	4.49315	3522	S-I	male	58
MEI00112475	1	223	7.43333	0.610959	3143	S-II	female	81
MEI00112476	1	387	12.9	1.06027	3476	S-II	male	53
MEI00112477	1	306	10.2	0.838356	2555	S-II	male	60
MEI00112478	0	1448	48.2667	3.96712	3371	S-I	male	64
MEI00112480	1	304	10.1333	0.832877	3870	S-II	female	68
MEI00112481	1	872	29.0667	2.38904	3513	S-II	male	83
MEI00112482	1	410	13.6667	1.12329	3903	S-III	male	66
MEI00112483	1	1059	35.3	2.90137	2547	S-II	female	62
MEI00112484	1	680	22.6667	1.86301	2654	S-II	male	71
MEI00112485	1	620	20.6667	1.69863	2675	S-II	male	78
MEI00112486	1	486	16.2	1.33151	3154	S-II	male	58
MEI00112487	1	493	16.4333	1.35068	3608	S-III	female	92
MEI00112488	1	189	6.3	0.517808	3981	S-III	male	75
MEI00112490	1	665	22.1667	1.82192	3236	S-II	male	67
MEI00112491	1	182	6.06667	0.49863	3369	S-II	male	67
MEI00112492	1	23	0.766667	0.0630137	3456	S-II	female	83
MEI00112494	0	1069	35.6333	2.92877	3122	S-I	male	61
MEI00112495	1	34	1.13333	0.0931507	3850	S-III	male	78
MEI00112496	0	958	31.9333	2.62466	3622	S-II	male	44
MEI00112499	1	46	1.53333	0.126027	3734	S-II	male	66
MEI00112501	1	853	28.4333	2.33699	3679	S-II	male	80
MEI00112502	1	495	16.5	1.35616	4229	S-I	male	63
MEI00112503	1	418	13.9333	1.14521	3724	S-II	male	74
MEI00112504	1	224	7.46667	0.613699	3717	S-II	female	57
MEI00112505	0	814	27.1333	2.23014	2843	S-II	female	54
MEI00112506	1	277	9.23333	0.758904	3702	S-II	male	60
MEI00112507	1	173	5.76667	0.473973	3977	S-III	male	59
MEI00112508	1	158	5.26667	0.432877	4070	S-III	female	83
MEI00111929	1	300	10	0.821918	4147	S-II	male	76
MEI00112510	1	220	7.33333	0.60274	3368	S-III	male	62
MEI00112511	1	136	4.53333	0.372603	2068	S-II	female	74
MEI00112512	1	282	9.4	0.772603	3868	S-III	male	56
MEI00112513	0	632	21.0667	1.73151	3071	S-II	male	74
MEI00112514	1	182	6.06667	0.49863	4266	S-III	male	59
MEI00112517	1	401	13.3667	1.09863	2188	S-II	male	70
MEI00112518	1	47	1.56667	0.128767	2298	S-II	female	66
MEI00112519	0	594	19.8	1.6274	2587	S-II	male	70
MEI00112520	1	85	2.83333	0.232877	2374	S-II	male	-
MEI00112521	1	157	5.23333	0.430137	2234	S-II	female	68
MEI00112523	0	481	16.0333	1.31781	2621	S-II	male	69
MEI00112524	0	474	15.8	1.29863	2485	S-II	female	72
MEI00112526	1	384	12.8	1.05205	2485	S-II	male	79
MEI00112527	1	80	2.66667	0.219178	4271	S-I	male	61
MEI00112528	1	433	14.4333	1.1863	3011	S-I	male	69
MEI00112529	1	7	0.233333	0.0191781	3387	S-II	male	78
MEI00111930	0	419	13.9667	1.14795	4376	S-I	male	62
MEI00112530	0	411	13.7	1.12603	2826	S-I	male	56
MEI00111931	0	409	13.6333	1.12055	3966	S-III	male	62
MEI00112531	1	366	12.2	1.00274	4414	S-II	male	73
