## Supplement table for "Proteomic Stratification of Prognosis and Treatment Options for Small Cell Lung Cancer": Table S7.xlsx

### Sheet: Stable7
S-I	S-II	S-III
ANAPC1	HLA-B	ATAD2
ANAPC13	HLA-C	ATXN2
ANAPC4	HLA-DQA1	CHAF1A
ATM	HLA-DQB1	CHD8
COPS3	HLA-DRB1	FRY
COPS7B	HLA-E	LZTFL1
LIG3	HLA-F	MED6
MSH3	TAP1	PHF6
NEDD8	TAP2	PHF8
ORC2	TAPBP	SPEN
POLE3	A2M	TAF5
RFC3	ADD3	TAF9
AARSD1	ADH1A	TBL1X
ACTR1B	ADH1B	TBL1Y
ADNP	ADH1C	TERF2
ALDH5A1	AGR2	TOX4
AMDHD2	ALDH1L2	ZBTB10
APH1A	ALDOB	ZNF516
ARFGAP1	ALOX5	AURKB
ARIH2	ANPEP	EGFR
ARL2BP	APBB1IP	BCL2
ASPSCR1	APCS	EZH2
ATAD1	APOD	MLKL
ATPAF2	APOL2	RIPK1
BCKDHB	ARSA	TRAF2
BIRC6	C19orf66	ARL6
BLOC1S4	C2	ARL8A
BRI3BP	C7	ATOX1
BSCL2	CASP1	CASP2
C11orf84	CD14	CLYBL
C17orf75	CD81	DCK
C21orf59	CD97	EARS2
CAMP	CEACAM6	FARS2
CBL	CENPF	GATC
CCDC93	CILP	LACTB2
CDK5	CLIC2	LFNG
CDKN2AIPNL	CNN2	OARD1
CERS6	COL1A1	PI4K2B
CIRH1A	COL3A1	PI4KB
COCH	COL6A6	POLE
DAK	COL8A1	PTPLB
DCLK1	COMP	CDC42BPG
DCLK2	CRYL1	CDK3
DDX49	CTSG	CIT
DDX52	CTSH	MARK2
DDX55	CTSZ	PRKAG1
DHPS	DBR1	VRK3
DHX29	DCN	PPP3CC
DHX40	DPEP1	ATP6V1G2
DNAJC2	DPYD	IPO11
DNAJC5	ELN	SLC25A17
DYNLT1	ENPEP	XPO4
EXOC8	EPYC	FBXL18
FAM60A	EVPL	HERC4
FIS1	FBLN2	PSMG4
FUT8	FHL3	RNF123
GATAD2A	FKBP11	SUMO3
GFPT2	FLNC	USP8
GGA2	GBP2	CORO2A
GMIP	GBP5	CRIP1
GNL3	GGT5	DOCK9
GOSR2	GIMAP4	GIT2
GSK3B	GMPPB	SAMD4B
GTF2B	GPC4	TTC39B
GTF2E2	GPNMB	BAIAP2
HACE1	H6PD	MTMR1
HEATR6	HMCN1	NPTN
HIP1R	HNMT	RP2
HPCA	HSPB6	TMEM97
HS1BP3	ICAM1	EIF5A2
HYPK	ICAM3	MEX3D
IBA57	IFI30	PQBP1
IFT27	IFIT3	RBM15B
IGFALS	IKBIP	LARP1B
ILVBL	IL16	AGAP3
INSM1	ISLR	AGO4
ISYNA1	KANK2	AIF1L
IWS1	KRT4	ANKLE2
JUND	LACTB	BRK1
KAT7	LAMA2	CCDC88C
KDM3B	LAMA3	CCDC94
KIAA1279	LAMB3	CLN6
KIAA1429	LBP	CLTB
KIAA2013	LMOD1	COMMD8
KPNA1	LRP1	CWC22
KPNA6	LRRC16A	DCD
KRI1	LSP1	DNAJB2
KRR1	LTF	EIF5AL1
KRT72	LYZ	EPT1
L2HGDH	MAN2A1	FAM50B
LARP4	MAOB	FRMPD1
LARP4B	MATN1	GOLPH3L
LOC101060545	MATN3	HECA
LRRC41	MDN1	IGFBPL1
LSAMP	ME1	MAD2L1
LSM5	MFAP4	MAP1LC3A
LYPLA1	MGP	MBNL3
MAK16	MMP2	MOCS2
MAVS	MMRN2	MRPL13
METTL14	MRC1	MRPL40
MFAP1	MYLK	MYO5A
MICALL1	MYO1F	NBPF7
MLLT11	MZB1	NCK2
MPP6	NAPSA	NDC80
MRPL11	NCF1	NDUFB11
MRPL24	NCKAP1L	NUBP2
MRPL28	NEXN	NUP50
MRPS16	NNMT	PDZD11
MRPS18A	NT5DC3	PPDPF
MRPS23	OAS2	RMI2
MVK	OLFML1	RMND1
NCDN	OLFML3	RPL36A
NDUFS7	PDGFRB	RPL36AL
NOL10	PDLIM5	RPS27L
NOM1	PECAM1	SAPCD2
NPDC1	PGM5	SHOC2
NRBP1	PIGR	SNIP1
NRDE2	PLEK	SOGA1
NRF1	PLEKHO2	SRGAP2
PACSIN1	PPIC	STX5
PACSIN3	PRELP	TBC1D17
PCSK2	PRKCDBP	TLE3
PDHX	PTGFRN	TMEM68
PDRG1	PTGIS	TSPAN15
PEX19	PTRF	WDR47
PHPT1	PYGL	WDYHV1
PLCG1	PZP
PLEKHA5	REEP5
PLOD3	S100A10
POFUT2	S100B
POLR2D	SDC1
POP7	SDPR
PPAPDC2	SEP15
PPIL4	SERPINB8
PPP2R1B	SFTPA1
PRCP	SFTPA2
PRPF38B	SFTPB
PSMD9	SFXN3
PTGES3L-AARSD1	SLC16A3
PTP4A1	SNTB1
QTRTD1	SNTB2
RAB31	SOD3
RAB3IP	SRPX
RAB4A	STAB1
RALGAPB	SUSD2
RBBP5	TBXAS1
RGPD3	TGFB1I1
RHOA	TIMP3
RILPL1	TMBIM1
RIMKLA	TNS3
RING1	TNXB
RMDN3	TPSAB1
RPAP3	TPSB2
RPIA	TRIM21
RSRC2	TRIM56
SARS2	TST
SERINC1	UBA7
SLC25A10	UTRN
SMAD3	VIL1
SMARCD3	VWF
SMNDC1	WARS
SNRPC	WIPF1
SNX27
SPAG9
SRPK2
SSU72
STAT5A
STK25
STRN4
STX18
STX4
SULT4A1
SYAP1
TBCE
TBPL1
TFCP2
THBS3
TLK1
TMEM41A
TMTC3
TMX2
TOR1AIP2
TOR2A
TRAF6
TRMT1
TRMT6
TSPYL5
TTC33
TTC37
TTI1
TTYH3
UBA3
UBA5
UBE4A
UBFD1
UROD
USP34
VKORC1L1
VPS16
VPS33B
VPS37B
WBP2
WDFY1
WDR89
WNK1
ZNF787
