## Supplement table for "Proteomic Stratification of Prognosis and Treatment Options for Small Cell Lung Cancer": Table S8.xlsx

### Sheet: Stable8
observation_name	sclc_pd_0_idx	Sample	initial diagnosis time	chemotherapy time	chemo PD status	chemo pd time	chemo PFS	IM time	im PD status	im PD time	IM PFS	surgery	radiology	last time to reexamination in the hospital	IO LINE	total PFS	Column1	Pred_Cluster	at least OS	drug	Gender	Age(years)
MEI00115260-Y2R6O	-0.188633	G20-03514	2020-07-29	2020-08-06				2020-08-06	0	SD	315	0	0	2021-06-17	1	315	a	C3	323	Sintilimab	male	57
MEI00103226-YH230	-0.242899	II17-54595	2017-09-01	2017-10-01	1	2018-11-01	396	2019-03-01	1	2019-04-01	31	0	1	2020-05-16	2	958	b	C1	988	Sintilimab	male	49
MEI00103227-831LG	-0.121696	II17-61834	2017-11-28	2017-12-24	1	2018-11-06	317	2019-05-09	1	2020-11-24	565	1	1	2022-02-18	2	1517	a	C3	1543	Toripalimab	male	70
MEI00115292-TZ703	-0.082319	II18-07638	2018-02-13	2018-03-24	1	2019-01-05	287	2019-03-25	0	SD	115	0	0	2019-07-18	2	481	a	C1	520	Sintilimab	male	65
MEI00103307-313P7	-0.241825	II18-25974	2018-05-21	2018-06-05				2018-06-05	1	2019-02-14	254	0	0	2019-06-13	1	373	b	C3	388	Durvalumab	male	55
MEI00103355-ORTJD	-0.101243	II18-59753	2018-10-22	2018-11-06	0	na	1519	2020-08-05	0	SD	881	0	1	2023-01-03	1.5	1519	a	C2	1534	Sintilimab	male	53
MEI00103300-62HMP	-0.0970608	II18-61413	2018-10-23	2018-11-03	1	2019-06-26	235	2019-06-29	1	2019-08-21	53	0	1	2019-09-05	2	306	a	C3	317	Sintilimab	male	55
MEI00115261-37V1A	-0.234883	II18-75754	2018-12-28	2018-12-30	1	2020-05-21	508	2020-05-25	1	2020-11-27	186	0	1	2022-04-13	2	1200	b	C2	1202	atezolizumab	male	57
MEI00103306-3E74N	0.007313	II18-76741	2018-06-07	2018-06-15	1	2018-12-30	198	2019-01-12	1	2019-03-21	68	0	1	2019-07-29	2	409	a	C3	417	Navulizumab	female	53
MEI00115262-AFZ0E	-0.243779	II19-00543	2019-01-07	2019-01-16	0	na	299	2019-08-13	1	2019-10-10	58	0	1	2019-11-11	1.5	299	b	C1	308	Sintilimab	female	52
MEI00103228-LTY2X	-0.218104	II19-02138	2019-01-10	2019-03-12	0	na		2019-04-29	1	2019-05-18	19	0	0	2019-06-14	1	94	b	C1	155	atezolizumab	male	62
MEI00115263-046QU	-0.14183	II19-09888	2019-02-20	2019-03-05	0	na	451	2019-11-30	1	2020-01-16	47	0	0	2020-05-29	1.5	451	a	C1	464	Pabolizumab	male	57
MEI00115293-459Z3	0.0863675	II19-19725	2019-03-07	2019-05-15	1	2020-07-12	424	2020-08-01	0	SD	463	1	1	2021-11-07	2	907	a	C1	976	atezolizumab	female	61
MEI00103303-8ON56	0.248641	II19-30214	2019-05-11	2019-06-18	0	na	202	2019-12-23	1	2020-01-10	18	0	0	2020-01-06	1.5	202	a	C3	240	Durvalumab	male	62
MEI00103309-858M4	-0.146296	II19-32933	2019-05-23	2019-06-24	0	na	623	2019-11-20	1	2020-01-18	59	0	0	2021-03-08	1.5	623	a	C3	655	Durvalumab	male	63
MEI00115265-RS23Q	-0.240767	II19-61312	2019-09-29	2021-03-02				2021-02-26	1	2021-10-04	220	0	1	2021-10-13	1	225	b	C1	745	Sintilimab	male	57
MEI00103302-70P77	-0.233451	II19-61728	2019-09-24	2019-10-12				2019-10-12	1	2019-12-16	65	0	0	2020-01-13	1	93	b	C2	111	Durvalumab	male	69
MEI00115266-9C39S	-0.214344	II19-63739	2019-10-15	2019-10-23	1	2020-09-01	314	2021-03-30	0	SD	237	0	1	2021-11-22	2	761	a	C3	769	Tislelizumab	male	61
MEI00115294-Y9Q91	-0.107943	II19-72223	2019-11-13	2019-11-30	0	na	666	2020-11-24	1	2021-01-01	38	1	1	2021-09-26	1.5	666	a	C2	683	Camrelizumab	male	52
MEI00115267-75R74	-0.211818	II19-72446	2019-11-14	2019-11-19	1	2020-12-14	391	2021-05-30	1	2021-09-16	109	0	1	2022-09-01	2	1017	a	C1	1022	Durvalumab	male	49
MEI00115268-FZGXX	-0.0905838	II19-72493	2019-11-01	2019-11-15	1	2020-09-01	474	2020-09-22	1	2021-02-24	155	0	1	2021-03-03	2	474	a	C1	488	atezolizumab	male	32
MEI00103304-G11V9	-0.125851	II19-74774	2019-11-22	2019-11-30				2019-11-30	0	SD	48	0	0	2020-01-17	1	48	a	C1	56	Durvalumab	male	78
MEI00115270-ZB57O	-0.238304	II20-02045	2020-01-13	2020-01-01	1	2021-03-09	433	2021-03-13	0	SD	58	0	1	2021-05-10	2	495	b	C1	483	Durvalumab	male	56
MEI00115269-OYL78	-0.221378	II20-02443	2020-01-16	2020-01-14	1	2021-04-06	787	2021-06-05	1	2021-10-27	144	0	1	2022-03-11	2	787	b	C2	785	atezolizumab	male	59
MEI00103353-7F5VL	-0.2426	II20-04310	2020-04-16	2020-04-23				2020-04-23	1	2020-11-20	211	0	1	2021-01-26	1	278	b	C2	285	Durvalumab	male	72
MEI00103352-TKP58	-0.243484	II20-04372	2020-04-01	2020-04-12				2020-04-12	1	2021-01-01	264	0	1	2022-02-27	1	686	b	C3	697	Durvalumab	male	46
MEI00115271-COA24	-0.242294	II20-05778	2020-04-14	2020-05-26				2020-05-26	1	2021-05-10	349	0	1	2021-11-02	1	525	b	C2	567	atezolizumab	male	64
MEI00115272-G9X7W	0.195239	II20-06973	2020-05-06	2020-06-09	0	na		2020-07-31	0	PR	333	0	1	2021-06-29	1	385	a	C2	419	Durvalumab	female	68
MEI00115296-2X960	0.015489	II20-08317	2020-06-11	2020-06-13				2020-06-13	0	SD	513	0	0	2021-11-08	1	513	a	C1	515	Durvalumab	male	68
MEI00115273-3VAO9	-0.181937	II20-12758	2020-07-10	2020-07-15				2020-07-15	1	2021-03-31	259	0	1	2021-08-30	1	411	a	C1	416	Durvalumab	male	65
MEI00115297-R3U8B	-0.243751	II20-17498	2020-08-06	2020-11-04	1	2021-07-21	259	2022-01-11	1	2022-02-22	42	0	0	2022-11-02	2	728	b	C1	818	Durvalumab	male	60
MEI00115274-2UM64	1.21722	II20-18056	2020-08-07	2020-08-29				2020-08-29	0	PR	220	0	1	2021-04-06	1	220	a	C3	242	Durvalumab	female	77
MEI00115275-RD6JY	0.233949	II20-18599	2020-08-11	2020-08-17	1	2021-01-01	137	2021-05-13	1	2021-09-04	114	0	1	2021-11-01	2	441	a	C1	447	Durvalumab	male	62
MEI00115276-RLL4R	1.66546	II20-19931	2020-08-18	2020-08-20				2020-08-20	0	SD	767	0	0	2022-09-26	1	767	a	C2	769	Durvalumab	male	68
MEI00115277-NJ94U	-0.218962	II20-23025	2020-09-01	2020-09-04				2020-09-04	1	2020-11-25	82	0	1	2021-03-27	1	204	b	C1	207	Durvalumab	male	57
MEI00115278-L1ZZI	-0.205366	II20-28674	2020-09-30	2020-10-06	1	2021-02-22	139	2021-03-02	0	SD	261	0	1	2021-11-18	2	408	a	C1	414	Camrelizumab	male	66
MEI00115279-R0085	1.9103	II20-28952	2020-10-05	2021-02-02				2021-02-02	0	SD	29	0	0	2021-03-03	1	29	a	C3	149	Durvalumab	female	48
MEI00115298-09U00	0.0423982	II20-30115	2020-10-09	2020-10-15	0	na		2020-10-15	1	2021-01-15	92	0	1	2021-04-08	1	175	a	C1	181	atezolizumab	male	61
MEI00115299-XNA41	-0.240425	II20-30381	2020-10-12	2020-12-20				2020-12-20	1	2021-09-07	261	0	1	2022-01-11	1	387	b	C1	456	Durvalumab	male	58
MEI00115280-V1E3T	0.806998	II21-01773	2020-10-06	2020-10-15				2020-10-15	1	2021-09-07	327	0	0	2022-01-04	1	446	a	C3	455	Durvalumab	male	54
MEI00115301-69WTS	-0.236474	II21-04513	2021-01-29	2021-01-30				2021-01-30	1	2021-06-17	138	0	0	2021-07-06	1	157	b	C3	158	Durvalumab	male	70
MEI00115281-17P7I	-0.238439	II21-05070	2021-02-03	2021-03-21				2021-03-21	1	2021-11-06	230	0	1	2021-12-29	1	283	b	C1	329	Camrelizumab	male	50
MEI00115302-KD7SQ	-0.242309	II21-08596	2021-03-01	2021-03-02				2021-03-02	1	2021-10-22	234	0	1	2022-05-30	1	454	b	C1	455	atezolizumab	male	62
MEI00115282-WQ2Z3	0.163511	II21-08936	2021-03-01	2021-03-07				2021-03-07	0	SD	406	0	1	2022-04-17	1	406	a	C2	412	Tislelizumab	male	55
MEI00115283-36666	1.02179	II21-10917	2021-03-05	2021-03-11				2021-03-11	0	SD	323	0	1	2022-01-28	1	323	a	C2	329	Tislelizumab	male	65
MEI00115284-L2CH5	-0.192532	II21-11275	2021-03-11	2021-03-17				2021-03-17	0	SD	554	0	0	2022-09-22	1	554	a	C1	560	Tislelizumab	male	63
MEI00115285-7JL55	-0.21854	II21-11636	2021-03-12	2021-03-13				2021-03-13	1	2021-11-11	243	0	0	2022-01-26	1	319	b	C3	320	Durvalumab	male	65
MEI00115303-I7N1M	-0.0305456	II21-15418	2021-03-26	2021-03-31				2021-03-31	0	SD	24	0	0	2021-04-24	1	24	a	C3	29	Durvalumab	male	55
MEI00115304-09S6T	-0.195402	II21-17790	2021-04-13	2021-04-16	0	na		2021-06-01	1	2021-10-01	122	0	1	2023-01-13	1	637	a	C3	640	Camrelizumab	male	55
MEI00115286-S6E63	-0.243779	II21-24726	2021-04-26	2021-04-28				2021-04-28	1	2022-01-17	264	0	1	2022-03-12	1	318	b	C2	320	Durvalumab	male	68
MEI00115287-4589G	-0.210821	II21-27907	2021-05-13	2021-05-15				2021-05-15	1	2022-11-16	550	0	1	2022-12-30	1	594	a	C2	596	Durvalumab	male	62
MEI00103354-60UN8	-0.242008	Z20-03873	2020-08-27	2020-08-28				2020-08-28	1	2020-10-08	41	0	1	2021-05-24	1	269	b	C1	270	atezolizumab	male	66
																					性别	年龄
